# A quantitative approach to measure and predict microbiome response to antibiotics

**DOI:** 10.1101/2023.01.27.525904

**Authors:** Vince Tu, Yue Ren, Ceylan Tanes, Sagori Mukhopadhyay, Scott G. Daniel, Hongzhe Li, Kyle Bittinger

**Affiliations:** Division of Gastroenterology, Hepatology, and Nutrition, Children’s Hospital of Philadelphia, Philadelphia, Pennsylvania, United States; Center for Clinical Epidemiology and Biostatistics, Perelman School of Medicine, University of Pennsylvania, Philadelphia, Pennsylvania, United States; Division of Neonatology, Children’s Hospital of Philadelphia, Philadelphia, Pennsylvania, United States; Department of Pediatrics, University of Pennsylvania Perelman School of Medicine, Philadelphia, Pennsylvania, United States; Center for Pediatric Clinical Effectiveness, Children’s Hospital of Philadelphia, Philadelphia, Pennsylvania, United States

## Abstract

**Background:** Although antibiotics induce sizable perturbations in the human microbiome, we lack a systematic and quantitative method to measure and predict the microbiome’s response to specific antibiotics. Here, we introduce such a method, which takes the form of a Microbiome Response Index (MiRIx) for each antibiotic. Antibiotic-specific MiRIx values quantify the overall susceptibility of the microbiota to an antibiotic, based on databases of bacterial phenotypes and published data on intrinsic antibiotic susceptibility.

**Results:** We applied our approach to five published microbiome studies that carried out antibiotic interventions with vancomycin, metronidazole, ciprofloxacin, amoxicillin, and doxycycline. We show how MiRIx can be used in conjunction with existing microbiome analytical approaches to gain a deeper understanding of the microbiome response to antibiotics. Finally, we generate antibiotic response predictions for the oral, skin, and gut microbiome in healthy humans.

**Conclusions:** Our approach is implemented as open-source software and is readily applied to microbiome data sets generated by 16S rRNA marker gene sequencing or shotgun metagenomics.
