## Additional file 1 for "A quantitative approach to measure and predict microbiome response to antibiotics"

assignment	estimate	fdr
Proteobacteria - Klebsiella oxytoca	2.3181086875943153	0.002475562547950334
Firmicutes - Roseburia hominis	-1.0817685291885124	0.002475562547950334
Firmicutes - Anaerostipes hadrus	-1.2528759503153042	0.002475562547950334
Firmicutes - Clostridiales	-0.9525591106930653	0.002475562547950334
Bacteroidetes - Bacteroidales	-1.1066898321322174	0.002475562547950334
Firmicutes - Eubacterium [Eubacterium] eligens	-1.0713098641675947	0.002475562547950334
Firmicutes - Lactobacillus rhamnosus	1.9099392077018686	0.0036440821043489647
Firmicutes - Anaerostipes [Eubacterium] rectale	-1.0899670245442148	0.0036440821043489647
Firmicutes - Eubacterium [Eubacterium] hallii	-0.9257551006628083	0.0054215571195902175
Bacteroidetes - Alistipes shahii	-1.0668812571480908	0.006974232308440334
Bacteroidetes - Bacteroides	-1.1070223020160443	0.006974232308440334
Proteobacteria - Klebsiella	1.9729619814407562	0.007123533396580018
Bacteroidetes - Bacteroides dorei	-1.0333675492621355	0.009515071166992807
Bacteroidetes - Alistipes finegoldii	-1.2330693317135877	0.009515071166992807
Bacteroidetes - Bacteroides fragilis	-0.8366830603912768	0.009515071166992807
Bacteroidetes - Bacteroides cellulosilyticus	-0.8951054707224891	0.009515071166992807
Firmicutes - Faecalibacterium prausnitzii	-0.9942811867502938	0.01196143965484195
Bacteroidetes - Bacteroides thetaiotaomicron	-0.9325283683134377	0.01664745199561067
Bacteroidetes - Bacteroides vulgatus	-1.034561321662433	0.01664745199561067
Bacteroidetes - Parabacteroides	-0.8492172254432053	0.020691503462143962
Actinobacteria - Collinsella aerofaciens	-0.8359599666800895	0.02079665471855095
Proteobacteria - Enterobacteriaceae	1.315806226479805	0.026674236581938383
Bacteroidetes - Bacteroides caecimuris	-0.9565167262601094	0.026674236581938383
Proteobacteria - Klebsiella pneumoniae	1.3241003566596006	0.03263126522407902
Bacteroidetes - Bacteroides ovatus	-0.8925872534714641	0.05861177836631385
Proteobacteria - Escherichia coli	1.2015768016729036	0.06371474756819004
Bacteroidetes - Bacteroides caccae	-0.796202496886177	0.06482527496260976
Firmicutes - Acidaminococcus intestini	1.1530801350890605	0.07359427064277224
Firmicutes - Lactobacillus salivarius	0.9032547170766191	0.07359427064277224
Verrucomicrobia - Akkermansia muciniphila	1.01008974517477	0.11027546285595204
Firmicutes - Ruminococcus bicirculans	-0.6582420842995407	0.14701181529928778
Firmicutes - Lactobacillus ruminis	0.49424262767112287	0.3454070967770667
