## Additional file 2 for "A quantitative approach to measure and predict microbiome response to antibiotics"

assignment	term	estimate	fdr
Firmicutes - Enterococcus	Week 4	3.3448504951831266	3.542439469363513e-24
Bacteroidetes - Parabacteroides	Week 4	-1.78941274320732	1.6035055262291688e-11
Firmicutes - Peptostreptococcaceae	Week 4	-2.303251709991653	1.6035055262291688e-11
Firmicutes - Lactobacillus	Week 4	2.0385524336375194	1.6035055262291688e-11
Firmicutes - Clostridiales	Week 4	-1.8475367659803166	3.271757421139684e-11
Firmicutes - Dorea	Week 4	-1.9362874358586122	8.666220779608204e-11
Bacteroidetes - Bacteroides	Week 4	-1.9724874766517166	1.078943532701107e-9
Firmicutes - Coprococcus	Week 4	-1.7514825969529424	9.653972743639516e-9
Firmicutes - Blautia	Week 4	-1.8637345455450052	9.653972743639516e-9
Bacteroidetes - Alistipes	Week 4	-1.5450716205944148	6.339424606843372e-8
Firmicutes - Ruminococcaceae	Week 4	-1.566553743292759	6.339424606843372e-8
Firmicutes - Clostridium	Week 4	-1.51033227619881	1.800462299683103e-7
Firmicutes - Oscillospira	Week 4	-1.4675422479452023	2.207205025777573e-7
Firmicutes - Faecalibacterium	Week 4	-1.65886285185681	2.207205025777573e-7
Firmicutes - Lachnospiraceae	Week 4	-1.4482342547596276	6.390186899780713e-7
Firmicutes - [Ruminococcus]	Week 4	-1.329645635509285	1.3959054565240768e-5
Firmicutes - Veillonella	Week 4	-1.3131301524192214	1.6674312564555757e-5
Firmicutes - Streptococcus	Week 4	1.0239720545863225	2.5888529123428856e-5
Firmicutes - Dialister	Week 4	-1.0813614786184749	2.958546003412169e-5
Firmicutes - Ruminococcus	Week 4	-1.0607499923064534	7.175944627051348e-5
Bacteroidetes - Rikenellaceae	Week 4	-0.9385193940539461	3.271969004074422e-4
Firmicutes - [Eubacterium]	Week 4	-0.9315744920195018	9.201549081437274e-4
Firmicutes - Erysipelotrichaceae	Week 4	-0.7221835582285773	0.0090185463231987
Firmicutes - Roseburia	Week 4	-0.7676528881328881	0.013520692726177386
Proteobacteria - Sutterella	Week 4	-0.6697416550768086	0.02516856961677668
Proteobacteria - Morganella	Week 4	0.5594970770017087	0.02940952362857652
Firmicutes - Enterococcus	Week 8	2.9361348176552373	3.621012153847309e-19
Firmicutes - Clostridiales	Week 8	-1.9920125592244622	1.097455566448028e-11
Firmicutes - Dorea	Week 8	-2.092794928963689	2.184294185370112e-11
Bacteroidetes - Bacteroides	Week 8	-2.1723541428469955	1.3746516567647426e-10
Firmicutes - Lactobacillus	Week 8	1.9548768551731424	1.922379294682551e-10
Firmicutes - Faecalibacterium	Week 8	-2.1737406175945346	1.922379294682551e-10
Firmicutes - Coprococcus	Week 8	-2.0159573504107464	2.1178119947606024e-10
Bacteroidetes - Parabacteroides	Week 8	-1.6792153524805287	2.1178119947606024e-10
Firmicutes - Ruminococcaceae	Week 8	-1.814269156819504	1.720923712983562e-9
Firmicutes - Blautia	Week 8	-1.9389409245794615	5.863264362572432e-9
Firmicutes - Oscillospira	Week 8	-1.6992709521032152	7.911386957132754e-9
Firmicutes - [Ruminococcus]	Week 8	-1.7235618998509887	6.584952455926992e-8
Firmicutes - Peptostreptococcaceae	Week 8	-1.670226888553113	5.179691365776804e-7
Firmicutes - Lachnospiraceae	Week 8	-1.4621935856494483	1.0761606170451085e-6
Bacteroidetes - Alistipes	Week 8	-1.3645195128161982	2.361197196854462e-6
Firmicutes - Dialister	Week 8	-1.2355803927118583	4.4457604355040155e-6
Firmicutes - Veillonella	Week 8	-1.227107459319001	8.66411188515925e-5
Firmicutes - Ruminococcus	Week 8	-0.983944264470092	3.880864129078624e-4
Proteobacteria - Sutterella	Week 8	-1.080781804716727	5.374966818212208e-4
Firmicutes - Clostridium	Week 8	-1.0015221652259183	5.418428328281016e-4
Firmicutes - Erysipelotrichaceae	Week 8	-0.8821280851291374	0.002054457938034665
Proteobacteria - Morganella	Week 8	0.8180041908533239	0.002232837553855458
Firmicutes - Roseburia	Week 8	-0.9313341220157433	0.0036281140865908677
Firmicutes - [Eubacterium]	Week 8	-0.813619276754669	0.00468646660799698
Firmicutes - Streptococcus	Week 8	0.6594991954733875	0.007048300879060129
Bacteroidetes - Rikenellaceae	Week 8	-0.6775243054563265	0.010334768892941283
Firmicutes - Gemmiger	Week 8	-0.5417539726962182	0.03375915986813356
Bacteroidetes - Prevotella	Week 8	-0.3943349312243229	0.043602687350637104
Bacteroidetes - Parabacteroides	Week 12	-1.6259707713067804	2.7561149374245287e-8
Firmicutes - Faecalibacterium	Week 12	-1.8354934089913568	7.046670394955562e-7
Firmicutes - Enterococcus	Week 12	1.582954671988219	1.138415072084422e-6
Bacteroidetes - Bacteroides	Week 12	-1.6106358133556202	6.187173684221711e-6
Firmicutes - Dorea	Week 12	-1.4562304178372882	6.570997266947145e-6
Bacteroidetes - Alistipes	Week 12	-1.08399928783712	8.89994650985802e-4
Proteobacteria - Sutterella	Week 12	-1.1655791216730487	9.3260466022918e-4
Firmicutes - Clostridiales	Week 12	-0.9548889478028879	0.0017019565990201962
Firmicutes - Dialister	Week 12	-0.9309367510297746	0.0018164384655276911
Firmicutes - Coprococcus	Week 12	-0.9778521229867829	0.003929333936099439
Firmicutes - Gemmiger	Week 12	-0.8412918500874811	0.003933333137671093
Firmicutes - Erysipelotrichaceae	Week 12	-0.7614245548924681	0.02053245522857529
Actinobacteria - Bifidobacterium	Week 12	-0.8301735398630444	0.02532097274856411
Firmicutes - Peptostreptococcaceae	Week 12	0.8091564322934528	0.027327134015996887
Firmicutes - Clostridium	Week 12	0.6847043789586387	0.036292188630987134
Firmicutes - Lactobacillus	Week 12	0.6681201497472175	0.04049231653134291
