## Additional file 3 for "A quantitative approach to measure and predict microbiome response to antibiotics"

assignment	term	estimate	fdr
Bacteroidetes - Alistipes shahii	Day 3	-0.6990527745884352	8.696211256095813e-4
Bacteroidetes - Odoribacter splanchnicus	Day 3	-0.3586189023600144	0.0037115559715697774
Bacteroidetes - Parabacteroides	Day 3	-0.3404049615563251	0.0127732160419185
Bacteroidetes - Bacteroides ovatus	Day 3	-0.5681725881739261	0.0127732160419185
Bacteroidetes - Alistipes finegoldii	Day 3	-0.46463214928930946	0.0127732160419185
Firmicutes - Faecalibacterium prausnitzii	Day 3	-0.5437028845214325	0.0127732160419185
Bacteroidetes - Parabacteroides sp. CT06	Day 3	-0.3602905480915305	0.0127732160419185
Proteobacteria - Escherichia coli	Day 3	-0.7754812962700448	0.014000873846314588
Firmicutes - Faecalibacterium prausnitzii	Day 7	-1.1092270144275673	1.1504064404758223e-6
Bacteroidetes - Alistipes shahii	Day 7	-0.8540294550680843	1.0560600145050977e-5
Firmicutes - Ruminococcus bicirculans	Day 7	-1.331109856474187	1.0560600145050977e-5
Bacteroidetes - Parabacteroides	Day 7	-0.5559228223062138	1.0560600145050977e-5
Proteobacteria - Escherichia coli	Day 7	-1.345190486842276	1.425155869777551e-5
Bacteroidetes - Alistipes finegoldii	Day 7	-0.624592052757696	3.864930880805595e-4
Bacteroidetes - Odoribacter splanchnicus	Day 7	-0.3828338748654378	4.4244664700244737e-4
Bacteroidetes - Parabacteroides sp. CT06	Day 7	-0.3687450153705084	0.008514398475871487
Bacteroidetes - Bacteroides caccae	Day 7	-0.33933072405040765	0.008514398475871487
Firmicutes - Eubacterium [Eubacterium] eligens	Day 7	-0.5414804960140679	0.011092943725490696
Firmicutes - Roseburia hominis	Day 7	-0.5175332163112611	0.011092943725490696
Bacteroidetes - Bacteroides	Day 7	0.14957225710674002	0.024148364358502584
Verrucomicrobia - Akkermansia muciniphila	Day 7	-0.5343349108490301	0.027626034082282015
