## Additional file 5 for "A quantitative approach to measure and predict microbiome response to antibiotics"

assignment	estimate	fdr
Bacteroidetes - Bacteroides ovatus	0.6805014963939474	3.538393009014977e-5
Bacteroidetes - Bacteroides thetaiotaomicron	0.7848842738352463	3.538393009014977e-5
Bacteroidetes - Bacteroides fragilis	0.4914360003526808	0.001528381484701214
Firmicutes - Lactobacillus johnsonii	-1.392482027979003	0.0022069285653623415
Firmicutes - Roseburia hominis	-1.2225246623269732	0.0025533374311564527
Bacteroidetes - Muribaculum intestinale	-1.379167057261789	0.0033216707509633
Firmicutes - Lachnoclostridium phocaeense	-1.1780022670240622	0.003716423401978701
Firmicutes - Ruminococcaceae	-0.9927026860341464	0.00407352806514728
Firmicutes - Lachnoclostridium [Clostridium] bolteae	-0.9603120105987147	0.007348342459097585
Firmicutes - Clostridiales	-0.9497894279746938	0.007348342459097585
Bacteria	-0.6967226160218912	0.007348342459097585
Firmicutes - Lachnoclostridium sp. YL32	-1.0701944072663359	0.008877898762927624
Proteobacteria - Pseudomonas tolaasii	-0.6594628041043618	0.010156012189520681
Firmicutes - Faecalibacterium prausnitzii	-0.9039371389127985	0.013164599235024303
Bacteroidetes - Bacteroides caecimuris	0.287605505547141	0.03683190411012282
Firmicutes - Intestinimonas butyriciproducens	-0.6765181406717349	0.04092794081216377
Firmicutes - Flavonifractor plautii	-0.6567685230603423	0.045791972462064845
Firmicutes - Oscillibacter valericigenes	-0.6277819898052949	0.10530194934652265
Verrucomicrobia - Akkermansia muciniphila	-0.21216236882768405	0.6007576594870259
