## Additional file 6 for "A quantitative approach to measure and predict microbiome response to antibiotics"

assignment	doxy_suscept	term	estimate	fdr
Tenericutes - RF39	susceptible	Doxycycline:Day 7	-3.3135077193657305	4.217222752769304e-9
Firmicutes - rc4-4	susceptible	Doxycycline:Day 7	-3.6726459757093255	1.3044031133098605e-6
Firmicutes - Streptococcus	susceptible	Doxycycline:Day 7	4.804596294569493	4.619786769212544e-6
Firmicutes - Lactobacillus	susceptible	Doxycycline:Day 7	-2.0998412477303128	5.447715223077787e-6
Bacteroidetes - Parabacteroides	susceptible	Doxycycline:Day 7	-3.2568689523252328	1.9978411618257593e-5
Proteobacteria - Enterobacteriaceae	susceptible	Doxycycline:Day 7	3.489579021598325	1.2660277319449215e-4
Firmicutes - Clostridium	susceptible	Doxycycline:Day 7	-2.231853965792621	0.001047273797748302
Firmicutes - Clostridiales	susceptible	Doxycycline:Day 7	-1.373549279472633	0.0020623702591926574
Firmicutes - Ruminococcaceae	susceptible	Doxycycline:Day 7	-1.7802509008138743	0.02116974548547888
Firmicutes - Ruminococcus	susceptible	Doxycycline:Day 7	-0.7147843174222539	0.02116974548547888
Firmicutes - Ruminococcus	susceptible	Doxycycline:Day 14	-4.07129448400119	7.42721577584698e-13
Tenericutes - RF39	susceptible	Doxycycline:Day 14	-4.479155859703878	2.1069020478560183e-12
Firmicutes - rc4-4	susceptible	Doxycycline:Day 14	-4.733749009884001	9.303238550047712e-9
Firmicutes - Oscillospira	susceptible	Doxycycline:Day 14	-4.524170147094039	1.4469700878775903e-7
Bacteroidetes - Parabacteroides	susceptible	Doxycycline:Day 14	-4.26577139851984	4.281109078038157e-7
Firmicutes - Clostridium	susceptible	Doxycycline:Day 14	-3.288672632920884	1.3244301673427938e-5
Firmicutes - Coprococcus	susceptible	Doxycycline:Day 14	-3.86874119251893	3.736465857376638e-5
Firmicutes - Ruminococcaceae	susceptible	Doxycycline:Day 14	-3.693053594831013	5.1272823843016254e-5
Firmicutes - Streptococcus	susceptible	Doxycycline:Day 14	4.068831751595389	5.1272823843016254e-5
Firmicutes - Lactobacillus	susceptible	Doxycycline:Day 14	-1.7337067775550896	9.670726391049159e-5
Bacteroidetes - Bacteroides	resistant	Doxycycline:Day 14	-0.9703857039568724	2.452281381176294e-4
Firmicutes - Clostridiales	susceptible	Doxycycline:Day 14	-1.7125952123953714	2.9546178942970136e-4
Firmicutes - Lachnospiraceae	susceptible	Doxycycline:Day 14	-2.8089130489227068	3.8033327153564944e-4
Proteobacteria - Enterobacteriaceae	susceptible	Doxycycline:Day 14	1.980464789825184	0.015125285966039188
Tenericutes - RF39	susceptible	Doxycycline:Day 21	-4.032159922244133	9.457948185297401e-12
Firmicutes - Ruminococcus	susceptible	Doxycycline:Day 21	-2.0954214058072127	6.170759137625575e-8
Firmicutes - rc4-4	susceptible	Doxycycline:Day 21	-3.976321154302042	8.645964573608209e-8
Bacteroidetes - Parabacteroides	susceptible	Doxycycline:Day 21	-4.039942798293954	3.713375930919952e-7
Firmicutes - Clostridium	susceptible	Doxycycline:Day 21	-3.8167362336128456	3.713375930919952e-7
Proteobacteria - Enterobacteriaceae	susceptible	Doxycycline:Day 21	4.360092835383833	3.331550756645714e-6
Firmicutes - Ruminococcaceae	susceptible	Doxycycline:Day 21	-4.009924950586742	4.43760118062476e-6
Firmicutes - Clostridiales	susceptible	Doxycycline:Day 21	-1.1403981740888698	0.006303730246391614
Firmicutes - Ruminococcus	susceptible	Doxycycline:Day 28	-4.069391389035121	2.5713578349189543e-14
Tenericutes - RF39	susceptible	Doxycycline:Day 28	-3.881684571198541	7.623407484506931e-12
Firmicutes - Clostridiales	susceptible	Doxycycline:Day 28	-3.9202598163599336	5.987940880536326e-10
Firmicutes - rc4-4	susceptible	Doxycycline:Day 28	-3.967531675155866	4.245629015693943e-8
Firmicutes - Clostridium	susceptible	Doxycycline:Day 28	-3.878737485167611	1.6826966183711917e-7
Bacteroidetes - Parabacteroides	susceptible	Doxycycline:Day 28	-3.959430002143987	2.489944321167801e-7
Firmicutes - Ruminococcaceae	susceptible	Doxycycline:Day 28	-4.147777819852631	1.9739947334353503e-6
Firmicutes - Oscillospira	susceptible	Doxycycline:Day 28	-3.200635045911061	2.6862917605418057e-6
Proteobacteria - Enterobacteriaceae	susceptible	Doxycycline:Day 28	3.5713936073863928	2.724068837615445e-5
Firmicutes - Lactobacillus	susceptible	Doxycycline:Day 28	-1.4918881583656889	1.1803483420899842e-4
Firmicutes - Lachnospiraceae	susceptible	Doxycycline:Day 28	-2.495563566515678	5.763087350161564e-4
Firmicutes - Coprococcus	susceptible	Doxycycline:Day 28	-2.364418150536511	0.00247463760950004
